# Insulin-like peptide receptor mediated signaling pathways orchestrate regulation of energy homeostasis in the Pacific oyster, *Crassostrea gigas*

**DOI:** 10.1101/2021.02.25.432956

**Authors:** Yongjing Li, Huiru Fu, Fuqiang Zhang, Liting Ren, Jing Tian, Qi Li, Shikai Liu

**Affiliations:** Key Laboratory of Mariculture (Ocean University of China), Ministry of Education, and College of Fisheries, Ocean University of China, Qingdao 266003, China; Laboratory for Marine Fisheries Science and Food Production Processes, Qingdao National Laboratory for Marine Science and Technology, Qingdao 266237, China

**Keywords:** *Crassostrea gigas*, IIS, nutrient abundance, temperature, energy metabolism

## Abstract

The involvement of insulin/insulin-like growth factor (IIS) signaling pathway in growth regulation of marine invertebrates remains largely unexplored. In this study, we used a fast-growing Pacific oyster (*Crassostrea gigas*) variety “Haida No.1” as material to unravel the role of IIS system in growth regulation in oysters. Systematic bioinformatics analyses allowed to identify major components of IIS signaling pathway and insulin-like peptide receptor (ILPR) mediated signaling pathways, including PI3K-AKT, RAS-MAPK, and TOR, in *C. gigas*. Expression levels of the major genes in IIS and its downstream signaling pathways were significantly higher in “Haida No.1” than wild oysters, suggesting their involvement in growth regulation of *C. gigas*. Expression profiles of IIS and its downstream signaling pathway genes were significantly altered by nutrient abundance and culture temperature. These results suggested that IIS signaling pathway coupled with the ILPR mediated signaling pathways orchestrated energy homeostasis to regulate growth in the Pacific oyster.

**Research Highlights:**

1. *ILPR, IRS, IGFBPRP,* and *IGFALS* genes were characterized in the *C. gigas*.
2. Major genes of IIS signaling pathway were highly expressed in fast-growing *C. gigas*.
3. IIS and downstream pathways participates in energy homeostasis of oysters.
4. ILPR mediated signaling pathways orchestrate growth regulation in oysters.
