## Supplemental Table 1 for "Insulin-like peptide receptor mediated signaling pathways orchestrate regulation of energy homeostasis in the Pacific oyster, *Crassostrea gigas*"

### Sheet: 受体
Supplement Tab.1-1. The information of the sequences used in phylogenetic analysis.
Gene name	Species	Acession number	Full name
IGF1R	Homo sapiens	NP_000866.1	insulin-like growth factor 1 receptor isoform 1 precursor
	Gallus gallus	XP_018118461.1	insulin-like growth factor 1 receptor precursor
	Xenopus laevis	NP_001081734.1	insulin-like growth factor 1 receptor precursor
	Anolis carolinensis	XP_003226539.2	insulin-like growth factor 1 receptor
	Danio rerio	NP_694500.1	insulin-like growth factor 1 receptor precursor
	Danio rerio	NP_694501.1	insulin-like growth factor 1b receptor precursor
IGF2R	Homo sapiens	AAP37954.1	insulin-like growth factor 2 receptor
	Gallus gallus	NP_990301.1	cation-independent mannose-6-phosphate receptor precursor
	Xenopus laevis	XP_018118461.1	cation-independent mannose-6-phosphate receptor-like
	Anolis carolinensis	XP_008121462.1	cation-independent mannose-6-phosphate receptor
	Danio rerio	NP_001034716.1	cation-independent mannose-6-phosphate receptor precursor
INSRR	Homo sapiens	NP_055030.1	insulin receptor-related protein precursor
	Gallus gallus	XP_015153913.1	insulin receptor-related protein isoform X1
	Xenopus laevis	NP_001083465.1	insulin receptor related receptor L homeolog precursor
	Xenopus laevis	XP_018088968.1	insulin receptor-related protein-like
	Anolis carolinensis	XP_008120258.1	insulin receptor-related protein isoform X2
INSR	Homo sapiens	NP_000199.2	insulin receptor isoform Long preproprotein
	Gallus gallus	XP_001233399.3	insulin receptor
	Xenopus laevis	NP_001081702.1	insulin receptor precursor
	Anolis carolinensis	XP_003230413.2	insulin receptor
	Danio rerio	NP_001136144.1	insulin receptor a precursor
	Danio rerio	NP_001116701.1	insulin receptor b precursor
ILPR	Ctenocephalides felis	XP_026464688.1	insulin-like receptor
	Drosophila melanogaster	NP_001138093.1	Insulin-like receptor
	Musca domestica	XP_005178583.1	insulin-like receptor
	Tetranychus urticae	XP_015788259.2	insulin-like peptide receptor
	Crassostrea virginica	XP_022332577.1	insulin-like peptide receptor
	Mizuhopecten yessoensis	XP_021360563.1	insulin-like peptide receptor
	Octopus bimaculoides	XP_014780880.1	insulin-like peptide receptor
	Crassostrea gigas	XP_011456326.1	insulin-like peptide receptor
	Pomacea canaliculata	XP_025076692.1	molluscan insulin-related peptide(s) receptor

### Sheet: IRS
Supplement Tab.1-2. The information of the sequences used in phylogenetic analysis.
Gene name	Species	Acession number	Full name
IRS1	Homo sapiens	NP_005535.1	insulin receptor substrate 1
	Gallus gallus	NP_001026741.1	insulin receptor substrate 1
	Xenopus laevis	NP_001084092.1	insulin receptor substrate 1 L homeolog
	Xenopus laevis	XP_018121261.1	insulin receptor substrate 1-B-like
	Anolis carolinensis	XP_003218341.1	insulin receptor substrate 1
	Danio rerio	XP_687702.4	insulin receptor substrate 1
IRS2	Homo sapiens	NP_003740.2	insulin receptor substrate 2
	Gallus gallus	XP_015133368.1	insulin receptor substrate 2
	Xenopus laevis	XP_018105339.1	insulin receptor substrate 2-like
	Danio rerio	NP_956609.1	insulin receptor substrate 2a
	Danio rerio	XP_700746.4	insulin receptor substrate 2b
IRS4	Homo sapiens	NP_001366079.1	insulin receptor substrate 4
	Gallus gallus	XP_003641132.3	insulin receptor substrate 4
	Xenopus laevis	NP_001084242.1	insulin receptor substrate 4 S
	Xenopus laevis	NP_001088662.1	insulin receptor substrate 4 L homeolog
	Anolis carolinensis	XP_008112891.2	insulin receptor substrate 4
	Danio rerio	XP_002666121.3	insulin receptor substrate 4a
IRS	Limulus polyphemus	XP_022242961.1	insulin receptor substrate 1-like
	Pomacea canaliculata	XP_025090391.1	insulin receptor substrate 2-like
	Drosophila melanogaster	NP_001188772.1	chico
	Octopus bimaculoides	XP_014778944.1	insulin receptor substrate 1-B-like
	Mizuhopecten yessoensis	XP_021374895.1	insulin receptor substrate 1-like
	Crassostrea virginica	XP_022311779.1	insulin receptor substrate 1-B-like
	Crassostrea gigas	XP_034316305.1	insulin receptor substrate 1-B

### Sheet: 结合蛋白
Supplement Tab.1-3. The information of the sequences used in phylogenetic analysis.
Gene name	Species	Acession number	Full name
IGFBP1	Homo sapiens	NP_000587.1	insulin-like growth factor-binding protein 1 precursor
	Gallus gallus	NP_001001294.1	insulin-like growth factor-binding protein 1 precursor
	Xenopus laevis	NP_001088207.1	insulin like growth factor binding protein 1 L homeolog precursor
	Xenopus laevis	NP_001083237.1	insulin like growth factor binding protein 1 S homeolog precursor
	Anolis carolinensis	XP_003222343.1	insulin-like growth factor-binding protein 1
	Danio rerio	NP_775390.3	insulin-like growth factor-binding protein 1 precursor
	Danio rerio	NP_001091727.1	insulin-like growth factor binding protein 1b precursor
IGFBP2	Homo sapiens	NP_000588.3	insulin-like growth factor-binding protein 2 isoform a precursor
	Gallus gallus	NP_990690.1	insulin-like growth factor-binding protein 2 precursor
	Xenopus laevis	XP_018091144.1	insulin-like growth factor-binding protein 2
	Anolis carolinensis	XP_016853564.1	insulin-like growth factor-binding protein 2
	Danio rerio	NP_571533.1	insulin-like growth factor-binding protein 2-A precursor
	Danio rerio	NP_001119936.1	insulin-like growth factor-binding protein 2-B precursor
IGFBP3	Homo sapiens	NP_000589.2	insulin-like growth factor-binding protein 3 isoform b precursor
	Gallus gallus	NP_001094504.1	insulin-like growth factor-binding protein 3 precursor
	Anolis carolinensis	XP_003222270.1	insulin-like growth factor-binding protein 3
	Danio rerio	NP_991314.2	insulin-like growth factor-binding protein 3 precursor
IGFBP4	Homo sapiens	NP_001543.2	insulin-like growth factor-binding protein 4 precursor
	Gallus gallus	NP_989684.1	insulin-like growth factor-binding protein 4 precursor
	Xenopus laevis	XP_018090188.1	insulin-like growth factor-binding protein 4
	Xenopus laevis	XP_018093447.1	insulin-like growth factor-binding protein 4
	Anolis carolinensis	XP_008111679.1	insulin-like growth factor-binding protein 4
IGFBP5	Homo sapiens	NP_000590.1	insulin-like growth factor-binding protein 5 precursor
	Gallus gallus	XP_422069.4	insulin-like growth factor-binding protein 5
	Xenopus laevis	XP_018089692.1	insulin-like growth factor-binding protein 5L
	Xenopus laevis	XP_018094172.1	insulin-like growth factor-binding protein 5S
	Anolis carolinensis	XP_003215002.2	insulin-like growth factor-binding protein 5
	Danio rerio	NP_001119935.1	insulin-like growth factor-binding protein 5 precursor
	Danio rerio	NP_001092224.1	nsulin-like growth factor binding protein 5a precursor
IGFBP6	Homo sapiens	NP_002169.1	insulin-like growth factor-binding protein 6 precursor
	Anolis carolinensis	XP_008113303.2	insulin-like growth factor-binding protein 6
	Danio rerio	NP_001154874.2	insulin-like growth factor-binding protein 6 precursor
	Danio rerio	NP_001154873.1	insulin-like growth factor binding protein 6a precursor
IGFBP7	Homo sapiens	NP_001240764.1	insulin-like growth factor-binding protein 7 isoform a precursor
	Gallus gallus	XP_015131934.1	insulin-like growth factor-binding protein 7
	Anolis carolinensis	XP_008114855.1	insulin-like growth factor-binding protein 7
	Danio rerio	NP_998089.1	insulin-like growth factor-binding protein 7 precursor
IGFBPRP	Limulus polyphemus	XP_013780174.1	insulin-like growth factor-binding protein-related protein 1
	Octopus bimaculoides	XP_014790369.1	insulin-like growth factor-binding protein-related protein 1, partial
	Pomacea canaliculata	XP_025096696.1	insulin-like growth factor-binding protein-related protein 1
	Mizuhopecten yessoensis	XP_021371917.1	insulin-like growth factor-binding protein-related protein 1
	Crassostrea virginica	XP_022345586.1	insulin-like growth factor-binding protein-related protein 1
	Crassostrea gigas	XP_011443144.2	insulin-like growth factor-binding protein-related protein 1

### Sheet: ALS
Supplement Tab.1-4. The information of the sequences used in phylogenetic analysis.
Species	Full name	Acession number
Homo sapiens	insulin-like growth factor-binding protein complex acid labile subunit isoform 1	NP_001139478.1
Gallus gallus	insulin-like growth factor-binding protein complex acid labile subunit	XP_425222.3
Xenopus laevis	insulin-like growth factor-binding protein complex acid labile subunit	XP_018093560.1
Xenopus laevis	insulin-like growth factor-binding protein complex acid labile subunit	XP_018090313.1
Anolis carolinensis	insulin-like growth factor-binding protein complex acid labile subunit	XP_008120350.1
Danio rerio	insulin-like growth factor-binding protein complex acid labile subunit	XP_003198203.1
Danio rerio	insulin-like growth factor-binding protein complex acid labile subunit	XP_003198203.1
Musca domestica	insulin-like growth factor-binding protein complex acid labile subunit isoform X2	XP_011294311.1
Musca domestica	insulin-like growth factor-binding protein complex acid labile subunit	XP_005187016.1
Musca domestica	insulin-like growth factor-binding protein complex acid labile subunit	XP_005182353.1
Musca domestica	insulin-like growth factor-binding protein complex acid labile subunit	XP_005190880.1
Musca domestica	insulin-like growth factor-binding protein complex acid labile subunit	XP_005191567.1
Musca domestica	insulin-like growth factor-binding protein complex acid labile subunit	XP_005189122.1
Octopus bimaculoides	insulin-like growth factor-binding protein complex acid labile subunit isoform X1	XP_014770450.1
Octopus bimaculoides	insulin-like growth factor-binding protein complex acid labile subunit isoform X1	XP_014783851.1
Octopus bimaculoides	insulin-like growth factor-binding protein complex acid labile subunit isoform X1	XP_014783849.1
Octopus bimaculoides	insulin-like growth factor-binding protein complex acid labile subunit	XP_014782534.1
Octopus bimaculoides	insulin-like growth factor-binding protein complex acid labile subunit, partial	XP_014781155.1
Octopus bimaculoides	insulin-like growth factor-binding protein complex acid labile subunit, partial	XP_014776899.1
Octopus bimaculoides	insulin-like growth factor-binding protein complex acid labile subunit	XP_014776846.1
Mizuhopecten yessoensis	insulin-like growth factor-binding protein complex acid labile subunit	XP_021373948.1
Mizuhopecten yessoensis	insulin-like growth factor-binding protein complex acid labile subunit	XP_021355481.1
Mizuhopecten yessoensis	insulin-like growth factor-binding protein complex acid labile subunit	XP_021355482.1
Mizuhopecten yessoensis	insulin-like growth factor-binding protein complex acid labile subunit	XP_021342799.1
Mizuhopecten yessoensis	insulin-like growth factor-binding protein complex acid labile subunit	XP_021358739.1
Mizuhopecten yessoensis	insulin-like growth factor-binding protein complex acid labile subunit	XP_021351702.1
Mizuhopecten yessoensis	insulin-like growth factor-binding protein complex acid labile subunit	XP_021339524.1
Crassostrea virginica	insulin-like growth factor-binding protein complex acid labile subunit	XP_022300175.1
Crassostrea virginica	insulin-like growth factor-binding protein complex acid labile subunit	XP_022332935.1
Crassostrea virginica	insulin-like growth factor-binding protein complex acid labile subunit	XP_022323239.1
Crassostrea virginica	insulin-like growth factor-binding protein complex acid labile subunit	XP_022332923.1
Crassostrea virginica	insulin-like growth factor-binding protein complex acid labile subunit	XP_022303835.1
Crassostrea gigas	insulin-like growth factor-binding protein complex acid labile subunit	XP_011447489.2
Crassostrea gigas	insulin-like growth factor-binding protein complex acid labile subunit	XP_011415594.2
Crassostrea gigas	insulin-like growth factor-binding protein complex acid labile subunit	XP_011447789.2
Crassostrea gigas	insulin-like growth factor-binding protein complex acid labile subunit	XP_011416223.2
Crassostrea gigas	insulin-like growth factor-binding protein complex acid labile subunit	XP_011442466.2
Crassostrea gigas	insulin-like growth factor-binding protein complex acid labile subunit	XP_019924336.2
Crassostrea gigas	insulin-like growth factor-binding protein complex acid labile subunit	XP_019921089.2
